# The asgardarchaeal-unique contribution to protein families of the eukaryotic common ancestor was 0.3%

**DOI:** 10.1101/2021.02.09.430432

**Authors:** Michael Knopp, Simon Stockhorst, Mark van der Giezen, Sriram G. Garg, Sven B. Gould

## Abstract

Ever since the first report of a new archaeal lineage, the asgardarchaea, their metagenome analyses have encouraged continued speculations on a type of cell biology ranging between that of prokaryotes and eukaryotes. While it appears a tempting notion, recent microscopic images of an asgardarchaeon suggest otherwise. We inspected the origin of eukaryotic protein families with respect to their distribution across bacteria and archaea. This reveals that the protein families shared exclusively between asgardarchaea and eukaryotes amounts to only 0.3% of the protein families conserved across all eukaryotes. Asgardarchaeal diversity is likely unrivaled across archaea, but their cell biology remains prokaryotic in nature and lends support for the importance of endosymbiosis in evolving eukaryotic traits.

**Summary:** The difference between pro- and eukaryotic biology is evident in their genomes, cell biology, and evolution of complex and macroscopic body plans. The lack of intermediates between the two types of cells places the endosymbiotic acquisition of the mitochondrion through an archaeal host at the event horizon of eukaryote origin. The identification of eukaryote specific proteins in a new archaeal phylum, the asgardarchaea, has fueled speculations about their cellular complexity, suggesting they could be eukaryote-like. Here we analyzed the coding capacity of 150 eukaryotes, 1000 bacteria, and 226 archaea, including the only cultured member of the asgardarchaea, Candidatus *Prometheoarchaeon syntrophicum* MK-D1. Established clustering methods that recover endosymbiotic contributions to eukaryotic genomes, recover an asgardarchaeal-unique contribution of a mere 0.3% to protein families present in the last eukaryotic common ancestor, while simultaneously suggesting that asgardarchaeal diversity rivals that of all other archaea combined. Furthermore, we show that the number of homologs shared exclusively between asgardarchaea and eukaryotes is only 27 on average. Genomic and in particular cellular complexity remains a eukaryote-specific feature and, we conclude, is best understood as the archaeal host’s solution to housing an endosymbiont and not as a preparation for obtaining one.
