## Supplementary Table 6 for "The asgardarchaeal-unique contribution to protein families of the eukaryotic common ancestor was 0.3%"

### Sheet: Fig 2a + Fig3. Asgard archaea
Abbreviation	Species name
HAB	Candidatus Heimdallarchaeota archaeon AB_125
HB3	Candidatus Heimdallarchaeota archaeon B3_Heim
HL2	Candidatus Heimdallarchaeota archaeon LC_2
HL3	Candidatus Heimdallarchaeota archaeon LC_3
TAB	Candidatus Thorarchaeota archaeon AB_25
T45	Candidatus Thorarchaeota archaeon SMTZ-45
LCR	Candidatus Lokiarchaeota archaeon CR_4
L31	Lokiarchaeota archaeon Loki_b31
L32	Lokiarchaeota archaeon Loki_b32
L75	Lokiarchaeum sp. GC14_75
OCB	Candidatus Odinarchaeota archaeon LCB_4
MKD	Candidatus Prometheoarchaeum syntrophicum MK-D1

### Sheet: Fig 2b. Methanococci
Abbreviation	Species name
MB	Methanocaldococcus bathoardescens strain=JH146
MF	Methanocaldococcus fervens AG86
MI	Methanocaldococcus infernus ME
MJ	Methanocaldococcus jannaschii DSM 2661
Msp	Methanocaldococcus sp. FS406-22
MV	Methanocaldococcus vulcanius M7
MAN	Methanococcus aeolicus Nankai-3
MS2	Methanococcus maripaludis S2
MC5	Methanococcus maripaludis C5
MC7	Methanococcus maripaludis C7
MC6	Methanococcus maripaludis C6
MX1	Methanococcus maripaludis X1
MVS	Methanococcus vannielii SB
MVA	Methanococcus voltae A3

### Sheet: Fig 2c. Crenarchaeota
Abbreviation	Species name
SH	Staphylothermus hellenicus DSM 12710
SM	Staphylothermus marinus F1
PD	Pyrodictium delaneyi strain=Su06
PF	Pyrolobus fumarii 1A
PI	Pyrobaculum islandicum DSM 4184
TC	Thermofilum carboxyditrophus 1505
SS98	Sulfolobus solfataricus 98/2
SSC	Sulfolobus solfataricus strain=98/2 SULC
SSB	Sulfolobus solfataricus strain=SULB 98/2
SSA	Sulfolobus solfataricus strain=SULA 98/2
SSP1	Sulfolobus solfataricus strain=P1
SSP2	Sulfolobus solfataricus P2
SSA20	Sulfolobus sp. A20
SIH	Sulfolobus islandicus HVE10/4
SIL	Sulfolobus islandicus LAL14/1
SIR	Sulfolobus islandicus REY15A
SIM4	Sulfolobus islandicus M.16.4
SIM25	Sulfolobus islandicus M.14.25
SIM27	Sulfolobus islandicus M.16.27
SILS	Sulfolobus islandicus L.S.2.15
SIY14	Sulfolobus islandicus Y.G.57.14
SIY51	Sulfolobus islandicus Y.N.15.51
ST	Sulfolobus tokodaii str. 7
SAS	Sulfolobus acidocaldarius SUSAZ
SAN	Sulfolobus acidocaldarius N8
SAD	Sulfolobus acidocaldarius DSM 639
SAR	Sulfolobus acidocaldarius Ron12/I
MSS	Metallosphaera sedula strain=SARC-M1
MSD	Metallosphaera sedula DSM 5348
MS120-1	Metallosphaera sedula strain=ARS120-1
MS120-2	Metallosphaera sedula strain=ARS120-2
MS50-1	Metallosphaera sedula strain=ARS50-1
MS50-2	Metallosphaera sedula strain=ARS50-2
MC	Metallosphaera cuprina Ar-4
AH	Acidianus hospitalis W1
DM	Desulfurococcus mucosus DSM 2162
DK	Desulfurococcus kamchatkensis 1221n
DF	Desulfurococcus fermentans DSM 16532
HB	Hyperthermus butylicus DSM 5456
IH	Ignicoccus hospitalis KIN4/I
CM	Caldivirga maquilingensis IC-167
AS	Acidilobus saccharovorans 345-15
CL	Caldisphaera lagunensis DSM 15908
TA	Thermosphaera aggregans DSM 11486
TCL	Thermogladius cellulolyticus 1633
TS18	Thermofilum sp. 1807-2
TS19	Thermofilum sp. 1910b
TP	Thermofilum pendens Hrk 5
VM	Vulcanisaeta moutnovskia 768-28
VD	Vulcanisaeta distributa DSM 14429
TU	Thermoproteus uzoniensis 768-20
TT	Thermoproteus tenax Kra 1

### Sheet: Fig 3. Refseq Archaea
Abbreviation	Species name
AF	A. fulgidus
PI	P. islandicum
AS	A. saccharovorans
AH	A. hospitalis
PF	P. fumarii
Tsp	T. sp.
HS	H. salinarum
HV	H. volcanii
MM	M. maripaludis
MA	M. acetivorans
SS	S. solfataricus
TK	T. kodakarensis
