## Supplementary Table 7 for "The asgardarchaeal-unique contribution to protein families of the eukaryotic common ancestor was 0.3%"

### Sheet: p-Values; B-H FDR
	Acidilobus saccharovorans	Methanococcus maripaludis	Thermofilum sp	Pyrolobus fumarii	Pyrobaculum islandicum	Thermococcus kodakarensis	Acidianus hospitalis	Archaeoglobus fulgidus	Sulfolobus solfataricus	Halobacterium salinarum	Haloferax volcanii	Methanosarcina acetivorans	Candidatus Heimdallarchaeota archaeon AB_125	Candidatus Heimdallarchaeota archaeon B3_Heim	Candidatus Heimdallarchaeota archaeon LC_2	Candidatus Heimdallarchaeota archaeon LC_3	Lokiarchaeota archaeon Loki_b31	Lokiarchaeota archaeon Loki_b32	Lokiarchaeum sp. GC14_75	Candidatus Lokiarchaeota archaeon CR_4	Candidatus Prometheoarchaeum syntrophicum MK-D1	Candidatus Odinarchaeota archaeon LCB_4	Candidatus Thorarchaeota archaeon SMTZ-45	Candidatus Thorarchaeota archaeon AB_25
Acidilobus saccharovorans	1.00E+00	2.42E-03	5.04E-01	5.16E-03	2.23E-05	7.63E-06	2.48E-12	1.52E-03	3.41E-02	2.62E-03	2.14E-01	1.70E-01	8.39E-01	3.89E-03	1.32E-01	3.33E-02	2.17E-03	7.40E-02	9.39E-01	4.18E-01	3.97E-07	3.58E-01	4.52E-01	6.66E-01
Methanococcus maripaludis	2.42E-03	1.00E+00	1.57E-02	9.49E-01	2.36E-01	2.73E-01	4.10E-08	4.95E-01	4.27E-01	5.28E-01	2.07E-02	8.36E-04	3.61E-02	4.02E-11	3.97E-07	4.74E-07	4.19E-12	1.50E-08	7.09E-05	1.85E-02	1.03E-19	1.09E-01	7.06E-04	5.80E-04
Thermofilum sp	5.04E-01	1.57E-02	1.00E+00	5.51E-02	1.81E-04	4.18E-04	7.18E-12	8.38E-03	1.13E-01	5.20E-03	4.17E-01	3.32E-02	5.87E-01	2.11E-05	9.08E-03	1.10E-03	6.27E-06	2.36E-03	2.51E-01	3.75E-01	1.43E-11	3.75E-01	8.93E-02	1.16E-01
Pyrolobus fumarii	5.16E-03	9.49E-01	5.51E-02	1.00E+00	1.59E-01	1.45E-01	6.69E-07	4.12E-01	6.09E-01	5.41E-01	7.84E-02	3.68E-03	1.95E-02	4.16E-10	1.14E-06	6.13E-06	2.86E-12	4.93E-09	3.87E-05	2.89E-02	1.03E-19	2.75E-01	2.94E-04	3.35E-04
Pyrobaculum islandicum	2.23E-05	2.36E-01	1.81E-04	1.59E-01	1.00E+00	6.29E-01	1.24E-03	3.32E-01	2.26E-02	9.42E-02	4.23E-04	1.61E-06	1.89E-04	2.46E-15	3.66E-11	3.42E-10	7.19E-18	5.57E-14	3.87E-09	1.92E-04	1.83E-14	9.08E-03	8.38E-07	5.00E-07
Thermococcus kodakarensis	7.63E-06	2.73E-01	4.18E-04	1.45E-01	6.29E-01	1.00E+00	9.50E-05	3.09E-01	1.34E-02	1.98E-01	1.54E-04	3.58E-05	4.71E-04	1.94E-15	2.95E-12	1.13E-11	4.86E-18	5.57E-14	5.24E-09	1.23E-04	3.58E-28	1.55E-02	1.41E-06	6.93E-07
Acidianus hospitalis	2.48E-12	4.10E-08	7.18E-12	6.69E-07	1.24E-03	9.50E-05	1.00E+00	3.58E-05	1.18E-07	3.33E-06	1.02E-12	1.76E-15	1.35E-11	4.31E-14	1.44E-14	1.82E-20	2.06E-31	7.52E-15	1.03E-19	1.22E-12	5.57E-14	3.28E-07	8.09E-15	3.10E-17
Archaeoglobus fulgidus	1.52E-03	4.95E-01	8.38E-03	4.12E-01	3.32E-01	3.09E-01	3.58E-05	1.00E+00	3.51E-01	7.48E-01	1.80E-02	1.10E-03	5.98E-03	4.85E-13	1.61E-08	8.31E-08	7.08E-14	1.07E-11	6.24E-07	3.63E-03	2.94E-25	1.50E-01	2.23E-05	1.79E-05
Sulfolobus solfataricus	3.41E-02	4.27E-01	1.13E-01	6.09E-01	2.26E-02	1.34E-02	1.18E-07	3.51E-01	1.00E+00	7.21E-01	2.12E-01	2.13E-04	3.23E-02	8.76E-10	9.89E-07	3.08E-08	6.91E-11	2.34E-07	1.37E-03	9.08E-03	8.93E-19	2.73E-01	5.44E-04	9.39E-04
Halobacterium salinarum	2.62E-03	5.28E-01	5.20E-03	5.41E-01	9.42E-02	1.98E-01	3.33E-06	7.48E-01	7.21E-01	1.00E+00	5.54E-02	3.34E-03	1.34E-02	4.07E-14	6.67E-08	1.91E-07	5.02E-15	5.39E-11	2.80E-06	3.57E-03	8.41E-15	2.84E-01	1.58E-04	6.84E-05
Haloferax volcanii	2.14E-01	2.07E-02	4.17E-01	7.84E-02	4.23E-04	1.54E-04	1.02E-12	1.80E-02	2.12E-01	5.54E-02	1.00E+00	1.13E-02	1.50E-01	7.07E-09	4.68E-04	1.32E-05	6.94E-09	4.05E-06	1.55E-02	4.11E-02	0.00E+00	8.99E-01	3.52E-03	4.88E-03
Methanosarcina acetivorans	1.70E-01	8.36E-04	3.32E-02	3.68E-03	1.61E-06	3.58E-05	1.76E-15	1.10E-03	2.13E-04	3.34E-03	1.13E-02	1.00E+00	1.86E-01	1.68E-06	1.91E-03	3.51E-03	7.97E-08	1.50E-04	1.07E-01	2.38E-01	5.57E-14	9.46E-02	1.62E-02	3.57E-02
Candidatus Heimdallarchaeota archaeon AB_125	8.39E-01	3.61E-02	5.87E-01	1.95E-02	1.89E-04	4.71E-04	1.35E-11	5.98E-03	3.23E-02	1.34E-02	1.50E-01	1.86E-01	1.00E+00	7.33E-04	4.74E-02	1.35E-02	1.65E-04	1.25E-02	4.95E-01	7.24E-01	2.67E-09	6.20E-01	4.27E-01	6.25E-01
Candidatus Heimdallarchaeota archaeon B3_Heim	3.89E-03	4.02E-11	2.11E-05	4.16E-10	2.46E-15	1.94E-15	4.31E-14	4.85E-13	8.76E-10	4.07E-14	7.07E-09	1.68E-06	7.33E-04	1.00E+00	6.57E-02	1.75E-02	3.57E-01	1.50E-01	2.11E-05	1.19E-06	1.24E-02	4.88E-06	6.17E-04	4.49E-03
Candidatus Heimdallarchaeota archaeon LC_2	1.32E-01	3.97E-07	9.08E-03	1.14E-06	3.66E-11	2.95E-12	1.44E-14	1.61E-08	9.89E-07	6.67E-08	4.68E-04	1.91E-03	4.74E-02	6.57E-02	1.00E+00	7.50E-01	3.86E-02	4.33E-01	1.44E-02	1.06E-02	1.79E-05	1.19E-02	5.16E-03	1.91E-01
Candidatus Heimdallarchaeota archaeon LC_3	3.33E-02	4.74E-07	1.10E-03	6.13E-06	3.42E-10	1.13E-11	1.82E-20	8.31E-08	3.08E-08	1.91E-07	1.32E-05	3.51E-03	1.35E-02	1.75E-02	7.50E-01	1.00E+00	2.07E-02	1.60E-01	1.96E-03	2.13E-02	3.04E-06	3.91E-03	7.60E-04	4.92E-02
Lokiarchaeota archaeon Loki_b31	2.17E-03	4.19E-12	6.27E-06	2.86E-12	7.19E-18	4.86E-18	2.06E-31	7.08E-14	6.91E-11	5.02E-15	6.94E-09	7.97E-08	1.65E-04	3.57E-01	3.86E-02	2.07E-02	1.00E+00	1.50E-01	4.77E-05	3.04E-06	2.89E-02	1.07E-05	2.97E-04	6.63E-04
Lokiarchaeota archaeon Loki_b32	7.40E-02	1.50E-08	2.36E-03	4.93E-09	5.57E-14	5.57E-14	7.52E-15	1.07E-11	2.34E-07	5.39E-11	4.05E-06	1.50E-04	1.25E-02	1.50E-01	4.33E-01	1.60E-01	1.50E-01	1.00E+00	3.57E-02	1.02E-03	3.44E-05	1.64E-03	1.98E-02	9.73E-02
Lokiarchaeum sp. GC14_75	9.39E-01	7.09E-05	2.51E-01	3.87E-05	3.87E-09	5.24E-09	1.03E-19	6.24E-07	1.37E-03	2.80E-06	1.55E-02	1.07E-01	4.95E-01	2.11E-05	1.44E-02	1.96E-03	4.77E-05	3.57E-02	1.00E+00	2.22E-01	1.91E-11	1.71E-01	4.43E-01	5.26E-01
Candidatus Lokiarchaeota archaeon CR_4	4.18E-01	1.85E-02	3.75E-01	2.89E-02	1.92E-04	1.23E-04	1.22E-12	3.63E-03	9.08E-03	3.57E-03	4.11E-02	2.38E-01	7.24E-01	1.19E-06	1.06E-02	2.13E-02	3.04E-06	1.02E-03	2.22E-01	1.00E+00	1.71E-12	5.87E-01	1.74E-01	1.39E-01
Candidatus Prometheoarchaeum syntrophicum MK-D1	3.97E-07	1.03E-19	1.43E-11	1.03E-19	1.83E-14	3.58E-28	5.57E-14	2.94E-25	8.93E-19	8.41E-15	0.00E+00	5.57E-14	2.67E-09	1.24E-02	1.79E-05	3.04E-06	2.89E-02	3.44E-05	1.91E-11	1.71E-12	1.00E+00	5.34E-10	8.56E-08	1.02E-07
Candidatus Odinarchaeota archaeon LCB_4	3.58E-01	1.09E-01	3.75E-01	2.75E-01	9.08E-03	1.55E-02	3.28E-07	1.50E-01	2.73E-01	2.84E-01	8.99E-01	9.46E-02	6.20E-01	4.88E-06	1.19E-02	3.91E-03	1.07E-05	1.64E-03	1.71E-01	5.87E-01	5.34E-10	1.00E+00	1.09E-01	1.32E-01
Candidatus Thorarchaeota archaeon SMTZ-45	4.52E-01	7.06E-04	8.93E-02	2.94E-04	8.38E-07	1.41E-06	8.09E-15	2.23E-05	5.44E-04	1.58E-04	3.52E-03	1.62E-02	4.27E-01	6.17E-04	5.16E-03	7.60E-04	2.97E-04	1.98E-02	4.43E-01	1.74E-01	8.56E-08	1.09E-01	1.00E+00	4.33E-01
Candidatus Thorarchaeota archaeon AB_25	6.66E-01	5.80E-04	1.16E-01	3.35E-04	5.00E-07	6.93E-07	3.10E-17	1.79E-05	9.39E-04	6.84E-05	4.88E-03	3.57E-02	6.25E-01	4.49E-03	1.91E-01	4.92E-02	6.63E-04	9.73E-02	5.26E-01	1.39E-01	1.02E-07	1.32E-01	4.33E-01	1.00E+00

### Sheet: p-Values; B-H FDR; No Hit Genes
	Acidilobus saccharovorans	Methanococcus maripaludis	Thermofilum sp	Pyrolobus fumarii	Pyrobaculum islandicum	Thermococcus kodakarensis	Acidianus hospitalis	Archaeoglobus fulgidus	Sulfolobus solfataricus	Halobacterium salinarum	Haloferax volcanii	Methanosarcina acetivorans	Candidatus Heimdallarchaeota archaeon AB_125	Candidatus Heimdallarchaeota archaeon B3_Heim	Candidatus Heimdallarchaeota archaeon LC_2	Candidatus Heimdallarchaeota archaeon LC_3	Lokiarchaeota archaeon Loki_b31	Lokiarchaeota archaeon Loki_b32	Lokiarchaeum sp. GC14_75	Candidatus Lokiarchaeota archaeon CR_4	Candidatus Prometheoarchaeum syntrophicum MK-D1	Candidatus Odinarchaeota archaeon LCB_4	Candidatus Thorarchaeota archaeon SMTZ-45	Candidatus Thorarchaeota archaeon AB_25
Acidilobus saccharovorans	1.00E+00	2.74E-01	2.47E-02	5.82E-02	1.31E-02	2.32E-01	2.95E-01	5.90E-01	7.19E-02	2.62E-01	9.17E-04	5.64E-06	1.21E-07	3.06E-08	2.41E-05	2.69E-03	3.44E-06	8.30E-06	7.26E-03	7.22E-02	1.19E-11	1.34E-01	6.61E-04	8.24E-04
Methanococcus maripaludis	2.74E-01	1.00E+00	4.06E-05	8.21E-04	4.02E-01	6.35E-01	9.65E-01	8.84E-02	6.45E-01	9.70E-01	1.19E-01	2.43E-03	1.82E-11	4.38E-12	5.52E-09	1.32E-05	4.60E-10	3.91E-09	9.31E-04	1.90E-02	2.18E-16	7.26E-03	4.29E-08	1.38E-06
Thermofilum sp	2.47E-02	4.06E-05	1.00E+00	7.85E-01	2.93E-10	8.61E-05	6.51E-05	7.98E-04	2.55E-06	1.65E-06	6.19E-14	0.00E+00	2.38E-06	1.01E-04	8.89E-03	2.84E-04	6.35E-03	3.49E-03	3.65E-10	1.05E-06	7.80E-09	3.02E-02	2.56E-01	5.95E-02
Pyrolobus fumarii	5.82E-02	8.21E-04	7.85E-01	1.00E+00	1.46E-08	8.23E-04	9.50E-04	1.94E-02	1.14E-04	1.14E-04	6.37E-11	8.86E-20	2.36E-06	2.21E-06	1.82E-03	1.91E-03	5.14E-04	1.21E-03	2.30E-07	8.60E-05	1.21E-10	9.43E-02	4.11E-02	5.09E-02
Pyrobaculum islandicum	1.31E-02	4.02E-01	2.93E-10	1.46E-08	1.00E+00	4.97E-02	1.72E-01	8.51E-04	9.11E-02	2.99E-01	2.52E-01	1.12E-02	5.36E-21	1.33E-23	0.00E+00	2.95E-12	1.75E-14	1.33E-19	5.83E-08	2.79E-06	7.44E-15	4.22E-06	1.18E-14	6.60E-14
Thermococcus kodakarensis	2.32E-01	6.35E-01	8.61E-05	8.23E-04	4.97E-02	1.00E+00	7.11E-01	5.64E-01	6.23E-01	5.20E-01	1.70E-03	7.81E-05	1.76E-10	1.76E-11	2.75E-07	4.00E-04	2.47E-09	7.50E-08	5.55E-04	1.59E-02	8.28E-17	2.83E-02	5.72E-08	6.32E-06
Acidianus hospitalis	2.95E-01	9.65E-01	6.51E-05	9.50E-04	1.72E-01	7.11E-01	1.00E+00	1.45E-01	4.51E-01	9.57E-01	7.58E-03	6.03E-05	4.88E-11	5.55E-12	7.83E-08	6.03E-05	5.77E-10	1.89E-09	2.06E-03	3.67E-02	3.08E-16	9.10E-03	2.86E-08	1.36E-06
Archaeoglobus fulgidus	5.90E-01	8.84E-02	7.98E-04	1.94E-02	8.51E-04	5.64E-01	1.45E-01	1.00E+00	2.22E-01	9.23E-02	1.17E-03	1.94E-07	3.97E-12	7.22E-13	8.48E-09	5.59E-06	5.86E-10	3.90E-09	4.99E-04	1.36E-02	1.36E-18	3.59E-02	3.08E-06	3.49E-06
Sulfolobus solfataricus	7.19E-02	6.45E-01	2.55E-06	1.14E-04	9.11E-02	6.23E-01	4.51E-01	2.22E-01	1.00E+00	5.31E-01	7.16E-03	9.84E-05	1.55E-17	1.55E-21	6.19E-14	1.30E-08	4.00E-15	2.59E-15	1.45E-05	2.72E-03	1.20E-14	8.24E-04	7.46E-14	8.78E-11
Halobacterium salinarum	2.62E-01	9.70E-01	1.65E-06	1.14E-04	2.99E-01	5.20E-01	9.57E-01	9.23E-02	5.31E-01	1.00E+00	2.08E-02	2.97E-05	4.57E-16	6.57E-17	5.08E-12	3.16E-08	3.20E-14	2.23E-13	2.05E-05	9.31E-04	6.09E-15	1.51E-03	3.22E-11	3.31E-09
Haloferax volcanii	9.17E-04	1.19E-01	6.19E-14	6.37E-11	2.52E-01	1.70E-03	7.58E-03	1.17E-03	7.16E-03	2.08E-02	1.00E+00	9.69E-02	0.00E+00	1.60E-35	1.20E-14	1.51E-20	1.05E-30	1.45E-29	0.00E+00	1.32E-10	6.31E-49	1.12E-09	1.13E-24	5.83E-22
Methanosarcina acetivorans	5.64E-06	2.43E-03	0.00E+00	8.86E-20	1.12E-02	7.81E-05	6.03E-05	1.94E-07	9.84E-05	2.97E-05	9.69E-02	1.00E+00	9.24E-15	3.26E-66	8.24E-52	1.34E-14	4.00E-15	1.66E-14	1.40E-25	1.07E-21	2.77E-90	0.00E+00	1.63E-14	4.00E-15
Candidatus Heimdallarchaeota archaeon AB_125	1.21E-07	1.82E-11	2.38E-06	2.36E-06	5.36E-21	1.76E-10	4.88E-11	3.97E-12	1.55E-17	4.57E-16	0.00E+00	9.24E-15	1.00E+00	1.69E-02	4.48E-03	5.74E-08	2.20E-02	2.08E-02	5.96E-14	1.06E-19	5.66E-03	8.73E-08	2.48E-05	2.40E-04
Candidatus Heimdallarchaeota archaeon B3_Heim	3.06E-08	4.38E-12	1.01E-04	2.21E-06	1.33E-23	1.76E-11	5.55E-12	7.22E-13	1.55E-21	6.57E-17	1.60E-35	3.26E-66	1.69E-02	1.00E+00	5.05E-04	1.10E-11	1.25E-01	2.89E-02	2.06E-14	3.20E-27	4.03E-03	3.16E-08	2.67E-04	1.14E-04
Candidatus Heimdallarchaeota archaeon LC_2	2.41E-05	5.52E-09	8.89E-03	1.82E-03	0.00E+00	2.75E-07	7.83E-08	8.48E-09	6.19E-14	5.08E-12	1.20E-14	8.24E-52	4.48E-03	5.05E-04	1.00E+00	4.99E-04	7.16E-03	9.20E-03	4.08E-14	3.77E-17	3.73E-12	1.58E-04	4.67E-03	1.70E-01
Candidatus Heimdallarchaeota archaeon LC_3	2.69E-03	1.32E-05	2.84E-04	1.91E-03	2.95E-12	4.00E-04	6.03E-05	5.59E-06	1.30E-08	3.16E-08	1.51E-20	1.34E-14	5.74E-08	1.10E-11	4.99E-04	1.00E+00	1.26E-07	3.81E-07	7.47E-06	1.29E-07	1.34E-14	2.44E-02	1.66E-06	7.75E-03
Lokiarchaeota archaeon Loki_b31	3.44E-06	4.60E-10	6.35E-03	5.14E-04	1.75E-14	2.47E-09	5.77E-10	5.86E-10	4.00E-15	3.20E-14	1.05E-30	4.00E-15	2.20E-02	1.25E-01	7.16E-03	1.26E-07	1.00E+00	6.35E-01	9.24E-15	1.26E-19	3.18E-05	4.80E-06	6.64E-02	5.97E-03
Lokiarchaeota archaeon Loki_b32	8.30E-06	3.91E-09	3.49E-03	1.21E-03	1.33E-19	7.50E-08	1.89E-09	3.90E-09	2.59E-15	2.23E-13	1.45E-29	1.66E-14	2.08E-02	2.89E-02	9.20E-03	3.81E-07	6.35E-01	1.00E+00	2.06E-14	1.89E-14	2.75E-07	1.33E-04	3.70E-02	7.26E-03
Lokiarchaeum sp. GC14_75	7.26E-03	9.31E-04	3.65E-10	2.30E-07	5.83E-08	5.55E-04	2.06E-03	4.99E-04	1.45E-05	2.05E-05	0.00E+00	1.40E-25	5.96E-14	2.06E-14	4.08E-14	7.47E-06	9.24E-15	2.06E-14	1.00E+00	2.26E-02	0.00E+00	6.00E-03	5.60E-16	3.03E-09
Candidatus Lokiarchaeota archaeon CR_4	7.22E-02	1.90E-02	1.05E-06	8.60E-05	2.79E-06	1.59E-02	3.67E-02	1.36E-02	2.72E-03	9.31E-04	1.32E-10	1.07E-21	1.06E-19	3.20E-27	3.77E-17	1.29E-07	1.26E-19	1.89E-14	2.26E-02	1.00E+00	2.64E-49	1.21E-01	8.11E-13	5.84E-09
Candidatus Prometheoarchaeum syntrophicum MK-D1	1.19E-11	2.18E-16	7.80E-09	1.21E-10	7.44E-15	8.28E-17	3.08E-16	1.36E-18	1.20E-14	6.09E-15	6.31E-49	2.77E-90	5.66E-03	4.03E-03	3.73E-12	1.34E-14	3.18E-05	2.75E-07	0.00E+00	2.64E-49	1.00E+00	4.68E-15	1.71E-09	4.34E-11
Candidatus Odinarchaeota archaeon LCB_4	1.34E-01	7.26E-03	3.02E-02	9.43E-02	4.22E-06	2.83E-02	9.10E-03	3.59E-02	8.24E-04	1.51E-03	1.12E-09	0.00E+00	8.73E-08	3.16E-08	1.58E-04	2.44E-02	4.80E-06	1.33E-04	6.00E-03	1.21E-01	4.68E-15	1.00E+00	1.29E-03	8.52E-03
Candidatus Thorarchaeota archaeon SMTZ-45	6.61E-04	4.29E-08	2.56E-01	4.11E-02	1.18E-14	5.72E-08	2.86E-08	3.08E-06	7.46E-14	3.22E-11	1.13E-24	1.63E-14	2.48E-05	2.67E-04	4.67E-03	1.66E-06	6.64E-02	3.70E-02	5.60E-16	8.11E-13	1.71E-09	1.29E-03	1.00E+00	3.15E-03
Candidatus Thorarchaeota archaeon AB_25	8.24E-04	1.38E-06	5.95E-02	5.09E-02	6.60E-14	6.32E-06	1.36E-06	3.49E-06	8.78E-11	3.31E-09	5.83E-22	4.00E-15	2.40E-04	1.14E-04	1.70E-01	7.75E-03	5.97E-03	7.26E-03	3.03E-09	5.84E-09	4.34E-11	8.52E-03	3.15E-03	1.00E+00
